# Visualizing translation dynamics at atomic detail inside a bacterial cell

**DOI:** 10.1101/2021.12.18.473270

**Authors:** Liang Xue, Swantje Lenz, Maria Zimmermann-Kogadeeva, Dimitry Tegunov, Patrick Cramer, Peer Bork, Juri Rappsilber, Julia Mahamid

## Abstract

Translation is the fundamental process of protein synthesis and is catalysed by the ribosome in all living cells. Here, we use cryo-electron tomography and sub-tomogram analysis to visualize the dynamics of translation inside the prokaryote *Mycoplasma pneumoniae*. We first obtain an in-cell atomic model for the *M. pneumoniae* ribosome that reveals distinct extensions of ribosomal proteins. Classification then resolves thirteen ribosome states that differ in conformation and composition and reflect intermediates during translation. Based on these states, we animate translation elongation and demonstrate how antibiotics reshape the translation landscape inside cells. During translation elongation, ribosomes often arrange in a defined manner to form polysomes. By mapping the intracellular three-dimensional organization of translating ribosomes, we show that their association into polysomes exerts a local coordination mechanism that is mediated by the ribosomal protein L9. Our work demonstrates the feasibility of visualizing molecular processes at atomic detail inside cells.

---

Translation of genetic information via messenger RNAs (mRNA) into proteins is carried out by the ribosome, one of the most primordial macromolecular machines in cells^1,2^. The process of translation has been subject to extensive structural studies since the first observation of ribosomes under an electron microscope^3-9^. The ribosome consists of a small and a large subunit (30S and 50S in prokaryotes), which form the aminoacyl (A), peptidyl (P) and exit (E) transfer RNA (tRNA) binding sites at their interface. The translation process can be divided into four phases; initiation, elongation, termination, and recycling. During the elongation phase, the ribosome undergoes a fundamental cycle to add one amino acid to the nascent peptide chain. Each fundamental elongation cycle can be subdivided into three steps: decoding, peptidyl transfer and translocation. These steps involve structural changes in the ribosome that include subunit rotations, elongation factor association and tRNA accommodation^6-8^. Many intermediates during the elongation cycle have been identified based on structures of ribosomes that were isolated from model bacteria such as *Escherichia coli* and *Thermus thermophilus*, and were often trapped in different functional states by antibiotics, GTP analogues or mutations^7-10^. Although ribosomes have been visualized inside cells^11-15^, a detailed investigation of the translation process within the native cellular context is lacking. Here, we harnessed recent advances in cryo-electron tomography (cryo-ET) and sub-tomogram analysis^16,17^ to visualize parts of the translation process at atomic detail inside *Mycoplasma pneumoniae*, a prokaryotic minimal cell model^11^.
