## Extended Data Tables 1-5 for "Visualizing translation dynamics at atomic detail inside a bacterial cell"

### Sheet: Extended Data Table 1
Extended Data Table 1 | Cryo-EM data collection, refinement and validation statistics.
	#1 50S subunit in Cm-treated cells EMD-11999 PDB 7OOD	#2 30S subunit in Cm-treated cells EMD-11998 PDB 7OOC	#3 70S ribosome average in untreated cells EMD-13234 PDB 7P6Z
Data collection and processing
Magnification	81000
Voltage (kV)	300
Electron exposure (e–/Å2)	115 to 135
Defocus range (μm)	-1.5 to -3.5
Pixel size (Å)	1.7005
Symmetry imposed	C1
Initial particle images (no.)	21299	21299	109990
Final particle images (no.)	18987	18987	77539
Map resolution (Å) FSC threshold 0.143	3.4	3.7	3.5
Map resolution range (Å)	3.4 to 6	3.4 to 8	3.5 to 8
Map sharpening B factor (Å2)	-30 to -10	-30 to -10	-30 to -10
Refinement
Initial model used (PDB code)	3J9W, 1DIV, 4V63, 1ZAV, 4YBB	3J9W, 5MMJ, 4YBB	7OOC, 7OOD, 4V7C, 3J9W
Model resolution (Å) FSC threshold = 0.143	3.4	3.7	3.6
Model vs. map correlation coefficient (cc_mask)	0.84	0.83	0.85
Model composition Non-hydrogen atoms Protein residues RNA residues Ligands	89,516 3,449 2,984 30	51,227 2,471 1,493 2	142,534 5,925 4,562 30
B factors (Å2) (mean) Protein RNA Ligand	258.13 87.37 97.18	133.51 91.88 112.70	124.58 133.01 77.30
R.m.s. deviations Bond lengths (Å) Bond angles (°)	0.010 1.351	0.003 0.612	0.003 0.748
Validation MolProbity score Clashscore Poor rotamers (%)	2.37 7.92 3.23	2.24 12.30 1.45	2.12 13.63 0.0
Ramachandran plot Favored (%) Allowed (%) Disallowed (%)	89.83 10.00 0.18	91.24 8.68 0.08	92.25 7.63 0.12

### Sheet: Extended Data Table 2
Extended Data Table 2 | Cryo-EM data collection, refinement and validation statistics of ribosome classes in untreated cells.
	#1 70S class "P, E" in untreated cells EMD-13272 PDB 7PAH	#2a 70S class "P" in untreated cells EMD-13273 PDB 7PAI	#2e 70S class "EF-Tu•tRNA, P, E" in untreated cells EMD-13274 PDB 7PAJ	#3 70S class "EF-Tu•tRNA, P" in untreated cells EMD-13275 PDB 7PAK	#4 70S class "A, P" in untreated cells EMD-13276 PDB 7PAL	#5 70S class "A*, P/E" in untreated cells EMD-13277 PDB 7PAM	#6a 70S class "A/P, P/E" in untreated cells EMD-13278 PDB 7PAN	#6e 70S class "EF-G, A*, P/E" in untreated cells EMD-13279 PDB 7PAO	#7 70S class "EF-G, A/P, P/E" in untreated cells EMD-13280 PDB 7PAQ	#8 70S class "EF-G, P, E" in untreated cells EMD-13281 PDB 7PAR	#11 70S class "P/E" in untreated cells EMD-13282 PDB 7PAS	#12 70S with unknow P-site density" in untreated cells EMD-13283	#13 70S class with dim 30S subunit in untreated cells EMD-13284	#50 free 50S in untreated cells EMD-13285 PDB 7PAT	#51 "50S-RRF" in untreated cells EMD-13286 PDB 7PAU
Data collection and processing
Magnification	81000
Voltage (kV)	300
Electron exposure (e–/Å2)	115 to 135
Defocus range (μm)	-1.5 to -3.5
Pixel size (Å)	1.7005
Symmetry imposed	C1
Initial particle images (no.)	109990	109990	109990	109990	109990	109990	109990	109990	109990	109990	109990	109990	109990	109990	109990
Final particle images (no.)	1803	6223	4634	12464	32086	6587	1449	3181	1479	3324	675	1484	2150	15954	8203
Map resolution (Å) FSC threshold 0.143	9.5	6.7	7.3	5.3	4.7	6.8	9.7	7	8.9	8.2	16	16	23	9.2	8.3
Map resolution range (Å)	8 to 13	5.5 to 9	6 to 10	4.5 to 7	4 to 6	5.5 to 9	8 to 14	5 to 12	7 to 14	6.5 to 13	15 to 22	14 to 22	18 to 28	6.5 to 12	6 to 12
Map sharpening B factor (Å2)	-100	-79	-87	-22	-33	-73	-100	-36	-70	-83	-200	-200	-200	-200	-67
Refinement
Initial model used (PDB code)	7OOC, 7OOD, 4V7C, 3J9W	7OOC, 7OOD, 4V7C	7OOC, 7OOD, 4V7C, 4V5L	7OOC, 7OOD, 4V7C, 4V5L	7OOC, 7OOD, 4V7C	7OOC, 7OOD, 4V7C	7OOC, 7OOD, 4V7C	7OOC, 7OOD, 4V7C, 4V7D	7OOC, 7OOD, 4V7C, 4V7D	7OOC, 7OOD, 4V7C, 4V7D	7OOC, 7OOD, 4V7C			7OOD	7OOD, 1EH1
Model resolution (Å) FSC threshold = 0.143	10.2	6.5	7.2	5.3	4.7	6.7	10.5	7.3	9.5	8.7	22.1			10.1	9
Model vs. map correlation coefficient (cc_mask)	0.84	0.81	0.83	0.8	0.79	0.83	0.84	0.82	0.83	0.84	0.8			0.82	0.84
Model composition Non-hydrogen atoms Protein residues RNA residues Ligands	146,172 5,922 4,628 0	144,554 5,922 4,552 0	150,811 6,315 4,704 0	149,193 6,315 4,628 0	146,387 5,927 4,637 0	146,172 5,922 4,628 0	146,172 5,922 4,628 0	152,033 6,673 4,628 0	152,033 6,673 4,628 0	152,033 6,673 4,628 0	144,492 5,922 4,549 0			91,330 3,467 2,983 0	92.841 3.649 2,983 0
B factors (Å2) (mean) Protein RNA	408.35 432.62	56.70 77.71	109.19 131.45	58.06 68.42	25.58 32.02	95.39 116.53	450.67 460.27	182.38 144.62	345.42 333.45	189.85 191.41	980.09 990.86			258.85 296.18	194.01 204.63
R.m.s. deviations Bond lengths (Å) Bond angles (°)	0.005 0.635	0.002 0.566	0.005 0.612	0.002 0.595	0.002 0.544	0.006 0.636	0.002 0.571	0.004 0.563	0.002 0.587	0.002 0.589	0.005 0.608			0.006 0.546	0.006 0.521
Validation MolProbity score Clashscore Poor rotamers (%)	2.46 29.32 0.06	2.26 21.26 0.04	2.36 23.86 0.04	2.22 18.10 0.00	2.14 15.25 0.06	2.31 23.03 0.06	2.34 23.83 0.04	2.24 20.92 0.03	2.35 24.82 0.02	2.36 24.91 0.02	2.43 28.83 0.04			2.30 24.32 0	2.28 22.62 0
Ramachandran plot Favored (%) Allowed (%) Disallowed (%)	91.56 8.37 0.07	93.16 6.84 0	91.90 8.00 0.10	92.71 7.28 0.02	92.91 7.08 0.02	92.78 7.18 0.03	92.49 7.49 0.02	93.47 6.5 0.03	92.57 7.4 0.03	92.39 2.36 0.06	92.10 7.85 0.05			93.54 6.46 0	93.42 6.58 0

### Sheet: Extended Data Table 3
Extended Data Table 3 | Cryo-EM data collection, refinement and validation statistics of ribosome classes in chloramphenicol-treated cells.
	#2a 70S class "P" in Cm-treated cells EMD-13410 PDB 7PH9	#3 70S class "EF-Tu•tRNA, P" in Cm-treated cells EMD-13411 PDB 7PHA	#4 70S class "A, P" in Cm-treated cells EMD-13412 PDB 7PHB	#5 70S class "A*, P/E" in Cm-treated cells EMD-13413 PDB 7PHC	#13 70S class with dim 30S subunit in Cm-treated cells EMD-13414
Data collection and processing
Magnification	81000
Voltage (kV)	300
Electron exposure (e–/Å2)	115 to 135
Defocus range (μm)	-1.5 to -3.5
Pixel size (Å)	1.7005
Symmetry imposed	C1
Initial particle images (no.)	21299	21299	21299	21299	21299
Final particle images (no.)	2218	1786	12915	1082	986
Map resolution (Å) FSC threshold 0.143	8.7	8.5	4.9	9.9	16.7
Map resolution range (Å)	8 to 12	8 to 12	4.5 to 8	9 to 12	16 to 24
Map sharpening B factor (Å2)	-57	-65	-20	-200	-200
Refinement
Initial model used (PDB code)	7OOC, 7OOD, 4V7C	7OOC, 7OOD, 4V7C, 4V5L	7OOC, 7OOD, 4V7C, 3J9W	7OOC, 7OOD, 4V7C
Model resolution (Å) FSC threshold = 0.143	9.3	9	4.9	10.3
Model vs. map correlation coefficient (cc_mask)	0.82	0.84	0.76	0.8
Model composition Non-hydrogen atoms Protein residues RNA residues Ligands	144,563 5,922 4,552 0	149,202 6,315 4,628 0	146,382 5,922 4,637 1	146,181 5,922 4,628 0
B factors (Å2) (mean) Protein RNA	176.53 194.04	237.58 261.40	22.52 29.41	466.99 470.16
R.m.s. deviations Bond lengths (Å) Bond angles (°)	0.005 0.524	0.005 0.576	0.002 0.497	0.002 0.599
Validation MolProbity score Clashscore Poor rotamers (%)	2.21 18.54 0.02	2.27 20.45 0.02	2.10 15.11 0.02	2.29 21.14 0
Ramachandran plot Favored (%) Allowed (%) Disallowed (%)	93.09 6.91 0	92.63 7.37 0	93.78 6.22 0	92.49 7.49 0.02

### Sheet: Extended Data Table 4
Extended Data Table 4 | Cryo-EM data collection, refinement and validation statistics of ribosome classes in spectinomycin-treated cells.
	#2a 70S class "P" in Spt-treated cells EMD-13432 PDB 7PI8	#3 70S class "EF-Tu•tRNA, P" in Spt-treated cells EMD-13433 PDB 7PI9	#6a 70S class "A/P, P/E" in Spt-treated cells EMD-13434 PDB 7PIA	#7 70S class "EF-G, A/P, P/E" in Spt-treated cells EMD-13435 PDB 7PIB	#11 70S class "P/E" in Spt-treated cells EMD-13436 PDB 7PIC	#50 free 50S in Spt-treated cells EMD-13431
Data collection and processing
Magnification	81000
Voltage (kV)	300
Electron exposure (e–/Å2)	115 to 135
Defocus range (μm)	-1.5 to -3.5
Pixel size (Å)	1.053
Symmetry imposed	C1
Initial particle images (no.)	13418	13418	13418	13418	13418	13418
Final particle images (no.)	485	2239	1119	8371	721	483
Map resolution (Å) FSC threshold 0.143	8.9	6.3	13.6	4.7	9.1	9.9
Map resolution range (Å)	7 to 10	5.5 to 8	12 to 16	4 to 6	8 to 12	8.5 to 12
Map sharpening B factor (Å2)	-85	-30	-100	-10	-102	-268
Refinement
Initial model used (PDB code)	7OOC, 7OOD, 4V7C	7OOC, 7OOD, 4V7C, 4V5L	7OOC, 7OOD, 4V7C	7OOC, 7OOD, 4V7C, 4V7D, 4V56	7OOC, 7OOD, 4V7C
Model resolution (Å) FSC threshold = 0.143	9.2	6.5	16	4.8	9.4
Model vs. map correlation coefficient (cc_mask)	0.8	0.77	0.73	0.74	0.81
Model composition Non-hydrogen atoms Protein residues RNA residues Ligands	144,554 5,922 4,552 0	149,193 6,315 4,628 0	146,172 5,922 4,628 0	152,033 6,673 4,628 1	144,554 5,922 4,552 0
B factors (Å2) (mean) Protein RNA	270.87 294.78	80.29 99.53	879.18 857.64	47.49 55.39	242.97 249.44
R.m.s. deviations Bond lengths (Å) Bond angles (°)	0.002 0.554	0.005 0.553	0.002 0.662	0.002 0.543	0.005 0.534
Validation MolProbity score Clashscore Poor rotamers (%)	2.32 24.01 0	2.22 20.09 0.02	2.49 31.3 0.04	2.12 15.40 0.02	2.26 22.02 0.02
Ramachandran plot Favored (%) Allowed (%) Disallowed (%)	93.09 6.89 0.02	93.67 6.33 0	91.36 8.61 0.03	93.47 6.53 0	93.59 6.41 0

### Sheet: Extended Data Table 5
Extended Data Table 5 | Cryo-EM data collection, refinement and validation statistics of ribosome classes in pseudouridimycin-treated cells.
	#2a 70S class "P" in PUM-treated cells EMD-13445 PDB 7PIO	#3 70S class "EF-Tu•tRNA, P" in PUM-treated cells EMD-13446 PDB 7PIP	#4 70S class "A, P" in PUM-treated cells EMD-13447 PDB 7PIQ	#5 70S class "A*, P/E" in PUM-treated cells EMD-13448 PDB 7PIR	#6e 70S class "EF-G, A*, P/E" in PUM-treated cells EMD-13449 PDB 7PIS	#7 70S class "EF-G, A/P, P/E" in PUM-treated cells EMD-13450 PDB 7PIT	#13 70S class with dim 30S subunit in PUM-treated cells EMD-13451	#50 free 50S in PUM-treated cells EMD-13452
Data collection and processing
Magnification	64000
Voltage (kV)	300
Electron exposure (e–/Å2)	115 to 135
Defocus range (μm)	-1.5 to -3.5
Pixel size (Å)	1.7005
Symmetry imposed	C1
Initial particle images (no.)	23014	23014	23014	23014	23014	23014	23014	23014
Final particle images (no.)	1457	1128	1534	940	627	8730	898	5671
Map resolution (Å) FSC threshold 0.143	9.5	9.3	9.7	12.1	15	5.7	20.7	8.7
Map resolution range (Å)	8 to 12	8 to 12	8.5 to 12	10 to 14	14 to 16	4.5 to 6.5	18 to 24	8 to 10
Map sharpening B factor (Å2)	-200	-185	-162	-100	-100	-27	-200	-77
Refinement
Initial model used (PDB code)	7OOC, 7OOD, 4V7C	7OOC, 7OOD, 4V7C, 4V5L	7OOC, 7OOD, 4V7C	7OOC, 7OOD, 4V7C	7OOC, 7OOD, 4V7C, 4V7D	7OOC, 7OOD, 4V7C, 4V7D
Model resolution (Å) FSC threshold = 0.143	9.1	8.9				5.6
Model vs. map correlation coefficient (cc_mask)	0.81	0.71	0.84	0.79	0.77	0.79
Model composition Non-hydrogen atoms Protein residues RNA residues Ligands	144,541 5,922 4,552 0	149,130 6,310 4,628 0	146,096 5,915 4,628 0	146,120 5,918 4,628 0	152,020 6,673 4,628 0	152,020 6,673 4,628 0
B factors (Å2) (mean) Protein RNA	613.10 597.87	886.31 892.11	402.22 412.34	990.93 993.45	999.72 999.99	76.06 84.98
R.m.s. deviations Bond lengths (Å) Bond angles (°)	0.003 0.688	0.003 0.726	0.005 0.750	0.005 0.79	0.003 0.772	0.003 0.742
Validation MolProbity score Clashscore Poor rotamers (%)	2.28 20.73 0.29	2.32 22.77 0.31	2.38 25.21 0.39	2.42 27.42 0.41	2.42 26.92 0.52	2.29 20.14 0.42
Ramachandran plot Favored (%) Allowed (%) Disallowed (%)	92.61 7.30 0.09	92.39 7.48 0.13	91.84 8.09 0.07	91.66 8.29 0.05	91.41 8.48 0.11	92.02 7.93 0.05
